# Palidis: fast discovery of novel insertion sequences

**DOI:** 10.1101/2022.06.27.497710

**Authors:** Victoria R. Carr, Solon P. Pissis, Peter Mullany, Saeed Shoaie, David Gomez-Cabrero, David L. Moyes

## Abstract

The diversity of microbial insertion sequences, crucial mobile genetic elements in generating diversity in microbial genomes, needs to be better represented in current microbial databases. Identification of these sequences in microbiome communities presents some significant problems that have led to their underrepresentation. Here, we present a bioinformatics pipeline called Palidis that recognises insertion sequences in metagenomic sequence data rapidly by identifying inverted terminal repeat regions from mixed microbial community genomes. Applying Palidis to 264 human metagenomes identifies 879 unique insertion sequences, with 519 being novel and not previously characterised. Querying this catalogue against a large database of isolate genomes reveals evidence of horizontal gene transfer events across bacterial classes. We will continue to apply this tool more widely, building the Insertion Sequence Catalogue, a valuable resource for researchers wishing to query their microbial genomes for insertion sequences.

**Data Summary:**

1. Palidis is available here: github.com/blue-moon22/palidis
2. The Insertion Sequence Catalogue is available to download here: https://github.com/blue-moon22/ISC
3. The raw reads from the Human Microbiome Project can be retrieved using the download links provided in Supplementary Data 1
4. The analysis for this paper is available here: github.com/blue-moon22/palidis_paper_analysis
5. The output of Palidis that was run on these reads is available in Supplementary Data 2

**Impact Statement:** Insertion sequences are a class of transposable element that play an important role in the dissemination of antimicrobial resistance genes. However, it is challenging to completely characterise the transmission dynamics of insertion sequences and their precise contribution to the spread of antimicrobial resistance. The main reasons for this are that it is impossible to identify all insertion sequences based on limited reference databases and that *de novo* computational methods are ill-equipped to make fast or accurate predictions based on incomplete genomic assemblies. Palidis generates a larger, more comprehensive catalogue of insertion sequences based on a fast algorithm harnessing genomic diversity in mixed microbial communities. This catalogue will enable genomic epidemiologists and researchers to annotate genomes for insertion sequences more extensively and advance knowledge of how insertion sequences contribute to bacterial evolution in general and antimicrobial resistance spread across microbial lineages in particular. This will be useful for genomic surveillance, and for development of microbiome engineering strategies targeting inactivation or removal of important transposable elements carrying antimicrobial resistance genes.
