## Supplementary Data 1 for "Palidis: fast discovery of novel insertion sequences"

ID	Sample.name	sample_type	Sex	Visit_Number	Country	download_url
SRS018427	6788b769d0b62444378462474da0bae1	stool	M	1	US	https://downloads.hmpdacc.org/dacc/hhs/genome/microbiome/wgs/analysis/hmwgsqc/v1/SRS018427.tar.bz2
SRS018661	6788b769d0b62444378462474da0c49e	buccal mucosa	F	1	US	https://downloads.hmpdacc.org/dacc/hhs/genome/microbiome/wgs/analysis/hmwgsqc/v2/SRS018661.tar.bz2
SRS018665	6788b769d0b62444378462474da0c49e	dental	F	1	US	https://downloads.hmpdacc.org/dacc/hhs/genome/microbiome/wgs/analysis/hmwgsqc/v2/SRS018665.tar.bz2
SRS018739	6788b769d0b62444378462474da0c49e	dorsum of tongue	F	1	US	https://downloads.hmpdacc.org/dacc/hhs/genome/microbiome/wgs/analysis/hmwgsqc/v2/SRS018739.tar.bz2
SRS018656	6788b769d0b62444378462474da0c49e	stool	F	1	US	https://downloads.hmpdacc.org/dacc/hhs/genome/microbiome/wgs/analysis/hmwgsqc/v1/SRS018656.tar.bz2
SRS019391	6788b769d0b62444378462474da0ca2d	buccal mucosa	M	1	US	https://downloads.hmpdacc.org/dacc/hhs/genome/microbiome/wgs/analysis/hmwgsqc/v2/SRS019391.tar.bz2
SRS019387	6788b769d0b62444378462474da0ca2d	dental	M	1	US	https://downloads.hmpdacc.org/dacc/hhs/genome/microbiome/wgs/analysis/hmwgsqc/v2/SRS019387.tar.bz2
SRS019974	6788b769d0b62444378462474da0d68e	dorsum of tongue	F	1	US	https://downloads.hmpdacc.org/dacc/hhs/genome/microbiome/wgs/analysis/hmwgsqc/v1/SRS019974.tar.bz2
SRS021986	6788b769d0b62444378462474da0d87e	buccal mucosa	F	1	US	https://downloads.hmpdacc.org/dacc/hhs/genome/microbiome/wgs/analysis/hmwgsqc/v2/SRS021986.tar.bz2
SRS021960	6788b769d0b62444378462474da0d87e	dental	F	1	US	https://downloads.hmpdacc.org/dacc/hhs/genome/microbiome/wgs/analysis/hmwgsqc/v2/SRS021960.tar.bz2
SRS021954	6788b769d0b62444378462474da0d87e	dorsum of tongue	F	1	US	https://downloads.hmpdacc.org/dacc/hhs/genome/microbiome/wgs/analysis/hmwgsqc/v2/SRS021954.tar.bz2
SRS021948	6788b769d0b62444378462474da0d87e	stool	F	1	US	https://downloads.hmpdacc.org/dacc/hhs/genome/microbiome/wgs/analysis/hmwgsqc/v1/SRS021948.tar.bz2
SRS012918	6788b769d0b62444378462474da0ddd4	buccal mucosa	F	1	US	https://downloads.hmpdacc.org/dacc/hhs/genome/microbiome/wgs/analysis/hmwgsqc/v2/SRS012918.tar.bz2
SRS023837	6788b769d0b62444378462474da0ddd4	buccal mucosa	F	2	US	https://downloads.hmpdacc.org/dacc/hhs/genome/microbiome/wgs/analysis/hmwgsqc/v2/SRS023837.tar.bz2
SRS075406	6788b769d0b62444378462474da0ddd4	buccal mucosa	F	3	US	https://downloads.hmpdacc.org/dacc/hhs/genome/microbiome/wgs/analysis/hmwgsqc/v2/SRS075406.tar.bz2
SRS012922	6788b769d0b62444378462474da0ddd4	dental	F	1	US	https://downloads.hmpdacc.org/dacc/hhs/genome/microbiome/wgs/analysis/hmwgsqc/v2/SRS012922.tar.bz2
SRS023841	6788b769d0b62444378462474da0ddd4	dental	F	2	US	https://downloads.hmpdacc.org/dacc/hhs/genome/microbiome/wgs/analysis/hmwgsqc/v1/SRS023841.tar.bz2
SRS075410	6788b769d0b62444378462474da0ddd4	dental	F	3	US	https://downloads.hmpdacc.org/dacc/hhs/genome/microbiome/wgs/analysis/hmwgsqc/v1/SRS075410.tar.bz2
SRS023835	6788b769d0b62444378462474da0ddd4	dorsum of tongue	F	2	US	https://downloads.hmpdacc.org/dacc/hhs/genome/microbiome/wgs/analysis/hmwgsqc/v1/SRS023835.tar.bz2
SRS048719	6788b769d0b62444378462474da0e7cf	buccal mucosa	M	1	US	https://downloads.hmpdacc.org/dacc/hhs/genome/microbiome/wgs/analysis/hmwgsqc/v1/SRS048719.tar.bz2
SRS057791	6788b769d0b62444378462474da0e7cf	dorsum of tongue	M	1	US	https://downloads.hmpdacc.org/dacc/hhs/genome/microbiome/wgs/analysis/hmwgsqc/v2/SRS057791.tar.bz2
SRS015154	6788b769d0b62444378462474da0ecda	buccal mucosa	F	1	US	https://downloads.hmpdacc.org/dacc/hhs/genome/microbiome/wgs/analysis/hmwgsqc/v1/SRS015154.tar.bz2
SRS015158	6788b769d0b62444378462474da0ecda	dental	F	1	US	https://downloads.hmpdacc.org/dacc/hhs/genome/microbiome/wgs/analysis/hmwgsqc/v1/SRS015158.tar.bz2
SRS015174	6788b769d0b62444378462474da0ecda	dorsum of tongue	F	1	US	https://downloads.hmpdacc.org/dacc/hhs/genome/microbiome/wgs/analysis/hmwgsqc/v2/SRS015174.tar.bz2
SRS014575	6788b769d0b62444378462474da0ed09	buccal mucosa	F	1	US	https://downloads.hmpdacc.org/dacc/hhs/genome/microbiome/wgs/analysis/hmwgsqc/v1/SRS014575.tar.bz2
SRS014578	6788b769d0b62444378462474da0ed09	dental	F	1	US	https://downloads.hmpdacc.org/dacc/hhs/genome/microbiome/wgs/analysis/hmwgsqc/v2/SRS014578.tar.bz2
SRS014573	6788b769d0b62444378462474da0ed09	dorsum of tongue	F	1	US	https://downloads.hmpdacc.org/dacc/hhs/genome/microbiome/wgs/analysis/hmwgsqc/v1/SRS014573.tar.bz2
SRS014613	6788b769d0b62444378462474da0ed09	stool	F	1	US	https://downloads.hmpdacc.org/dacc/hhs/genome/microbiome/wgs/analysis/hmwgsqc/v2/SRS014613.tar.bz2
SRS017537	6788b769d0b62444378462474da0fb19	buccal mucosa	F	1	US	https://downloads.hmpdacc.org/dacc/hhs/genome/microbiome/wgs/analysis/hmwgsqc/v2/SRS017537.tar.bz2
SRS017511	6788b769d0b62444378462474da0fb19	dental	F	1	US	https://downloads.hmpdacc.org/dacc/hhs/genome/microbiome/wgs/analysis/hmwgsqc/v1/SRS017511.tar.bz2
SRS017521	6788b769d0b62444378462474da0fb19	stool	F	1	US	https://downloads.hmpdacc.org/dacc/hhs/genome/microbiome/wgs/analysis/hmwgsqc/v1/SRS017521.tar.bz2
SRS055401	6788b769d0b62444378462474da10131	dental	F	1	US	https://downloads.hmpdacc.org/dacc/hhs/genome/microbiome/wgs/analysis/hmwgsqc/v2/SRS055401.tar.bz2
SRS050244	6788b769d0b62444378462474da10131	dorsum of tongue	F	1	US	https://downloads.hmpdacc.org/dacc/hhs/genome/microbiome/wgs/analysis/hmwgsqc/v1/SRS050244.tar.bz2
SRS053398	6788b769d0b62444378462474da10131	stool	F	1	US	https://downloads.hmpdacc.org/dacc/hhs/genome/microbiome/wgs/analysis/hmwgsqc/v1/SRS053398.tar.bz2
SRS043646	6788b769d0b62444378462474da107de	buccal mucosa	M	1	US	https://downloads.hmpdacc.org/dacc/hhs/genome/microbiome/wgs/analysis/hmwgsqc/v2/SRS043646.tar.bz2
SRS049268	6788b769d0b62444378462474da107de	dental	M	1	US	https://downloads.hmpdacc.org/dacc/hhs/genome/microbiome/wgs/analysis/hmwgsqc/v1/SRS049268.tar.bz2
SRS052874	6788b769d0b62444378462474da10975	buccal mucosa	F	1	US	https://downloads.hmpdacc.org/dacc/hhs/genome/microbiome/wgs/analysis/hmwgsqc/v2/SRS052874.tar.bz2
SRS047100	6788b769d0b62444378462474da10975	dental	F	1	US	https://downloads.hmpdacc.org/dacc/hhs/genome/microbiome/wgs/analysis/hmwgsqc/v2/SRS047100.tar.bz2
SRS053603	6788b769d0b62444378462474da10975	dorsum of tongue	F	1	US	https://downloads.hmpdacc.org/dacc/hhs/genome/microbiome/wgs/analysis/hmwgsqc/v1/SRS053603.tar.bz2
SRS042284	6788b769d0b62444378462474da10975	stool	F	1	US	https://downloads.hmpdacc.org/dacc/hhs/genome/microbiome/wgs/analysis/hmwgsqc/v1/SRS042284.tar.bz2
SRS064493	6788b769d0b62444378462474da10ca1	dental	M	1	US	https://downloads.hmpdacc.org/dacc/hhs/genome/microbiome/wgs/analysis/hmwgsqc/v2/SRS064493.tar.bz2
SRS014271	6788b769d0b62444378462474da10ca1	dorsum of tongue	M	1	US	https://downloads.hmpdacc.org/dacc/hhs/genome/microbiome/wgs/analysis/hmwgsqc/v2/SRS014271.tar.bz2
SRS013533	6788b769d0b62444378462474da1116f	dental	F	1	US	https://downloads.hmpdacc.org/dacc/hhs/genome/microbiome/wgs/analysis/hmwgsqc/v2/SRS013533.tar.bz2
SRS049147	6788b769d0b62444378462474da1116f	dorsum of tongue	F	1	US	https://downloads.hmpdacc.org/dacc/hhs/genome/microbiome/wgs/analysis/hmwgsqc/v2/SRS049147.tar.bz2
SRS016815	6788b769d0b62444378462474da1195c	dorsum of tongue	F	1	US	https://downloads.hmpdacc.org/dacc/hhs/genome/microbiome/wgs/analysis/hmwgsqc/v2/SRS016815.tar.bz2
SRS011247	6788b769d0b62444378462474da9bc2c	buccal mucosa	F	1	US	https://downloads.hmpdacc.org/dacc/hhs/genome/microbiome/wgs/analysis/hmwgsqc/v2/SRS011247.tar.bz2
SRS011255	6788b769d0b62444378462474da9bc2c	dental	F	1	US	https://downloads.hmpdacc.org/dacc/hhs/genome/microbiome/wgs/analysis/hmwgsqc/v2/SRS011255.tar.bz2
SRS011243	6788b769d0b62444378462474da9bc2c	dorsum of tongue	F	1	US	https://downloads.hmpdacc.org/dacc/hhs/genome/microbiome/wgs/analysis/hmwgsqc/v1/SRS011243.tar.bz2
SRS012281	6788b769d0b62444378462474da9bfef	buccal mucosa	F	1	US	https://downloads.hmpdacc.org/dacc/hhs/genome/microbiome/wgs/analysis/hmwgsqc/v1/SRS012281.tar.bz2
SRS012285	6788b769d0b62444378462474da9bfef	dental	F	1	US	https://downloads.hmpdacc.org/dacc/hhs/genome/microbiome/wgs/analysis/hmwgsqc/v1/SRS012285.tar.bz2
SRS012279	6788b769d0b62444378462474da9bfef	dorsum of tongue	F	1	US	https://downloads.hmpdacc.org/dacc/hhs/genome/microbiome/wgs/analysis/hmwgsqc/v1/SRS012279.tar.bz2
SRS013506	6788b769d0b62444378462474da9c2e6	buccal mucosa	M	1	US	https://downloads.hmpdacc.org/dacc/hhs/genome/microbiome/wgs/analysis/hmwgsqc/v2/SRS013506.tar.bz2
SRS024140	6788b769d0b62444378462474da9c2e6	buccal mucosa	M	2	US	https://downloads.hmpdacc.org/dacc/hhs/genome/microbiome/wgs/analysis/hmwgsqc/v1/SRS024140.tar.bz2
SRS078427	6788b769d0b62444378462474da9c2e6	buccal mucosa	M	3	US	https://downloads.hmpdacc.org/dacc/hhs/genome/microbiome/wgs/analysis/hmwgsqc/v2/SRS078427.tar.bz2
SRS017304	6788b769d0b62444378462474da9c2e6	dental	M	1	US	https://downloads.hmpdacc.org/dacc/hhs/genome/microbiome/wgs/analysis/hmwgsqc/v2/SRS017304.tar.bz2
SRS024144	6788b769d0b62444378462474da9c2e6	dental	M	2	US	https://downloads.hmpdacc.org/dacc/hhs/genome/microbiome/wgs/analysis/hmwgsqc/v1/SRS024144.tar.bz2
SRS078431	6788b769d0b62444378462474da9c2e6	dental	M	3	US	https://downloads.hmpdacc.org/dacc/hhs/genome/microbiome/wgs/analysis/hmwgsqc/v2/SRS078431.tar.bz2
SRS013502	6788b769d0b62444378462474da9c2e6	dorsum of tongue	M	1	US	https://downloads.hmpdacc.org/dacc/hhs/genome/microbiome/wgs/analysis/hmwgsqc/v1/SRS013502.tar.bz2
SRS013476	6788b769d0b62444378462474da9c2e6	stool	M	1	US	https://downloads.hmpdacc.org/dacc/hhs/genome/microbiome/wgs/analysis/hmwgsqc/v2/SRS013476.tar.bz2
SRS024132	6788b769d0b62444378462474da9c2e6	stool	M	2	US	https://downloads.hmpdacc.org/dacc/hhs/genome/microbiome/wgs/analysis/hmwgsqc/v2/SRS024132.tar.bz2
SRS014890	6788b769d0b62444378462474da9cf8f	buccal mucosa	M	1	US	https://downloads.hmpdacc.org/dacc/hhs/genome/microbiome/wgs/analysis/hmwgsqc/v1/SRS014890.tar.bz2
SRS014888	6788b769d0b62444378462474da9cf8f	dorsum of tongue	M	1	US	https://downloads.hmpdacc.org/dacc/hhs/genome/microbiome/wgs/analysis/hmwgsqc/v2/SRS014888.tar.bz2
SRS014923	6788b769d0b62444378462474da9cf8f	stool	M	1	US	https://downloads.hmpdacc.org/dacc/hhs/genome/microbiome/wgs/analysis/hmwgsqc/v1/SRS014923.tar.bz2
SRS015985	6788b769d0b62444378462474da9db36	buccal mucosa	M	1	US	https://downloads.hmpdacc.org/dacc/hhs/genome/microbiome/wgs/analysis/hmwgsqc/v1/SRS015985.tar.bz2
SRS015989	6788b769d0b62444378462474da9db36	dental	M	1	US	https://downloads.hmpdacc.org/dacc/hhs/genome/microbiome/wgs/analysis/hmwgsqc/v2/SRS015989.tar.bz2
SRS016018	6788b769d0b62444378462474da9db36	stool	M	1	US	https://downloads.hmpdacc.org/dacc/hhs/genome/microbiome/wgs/analysis/hmwgsqc/v1/SRS016018.tar.bz2
SRS016196	6788b769d0b62444378462474da9dce6	buccal mucosa	F	1	US	https://downloads.hmpdacc.org/dacc/hhs/genome/microbiome/wgs/analysis/hmwgsqc/v2/SRS016196.tar.bz2
SRS016203	6788b769d0b62444378462474da9dce6	stool	F	1	US	https://downloads.hmpdacc.org/dacc/hhs/genome/microbiome/wgs/analysis/hmwgsqc/v1/SRS016203.tar.bz2
SRS016503	6788b769d0b62444378462474da9e958	buccal mucosa	F	1	US	https://downloads.hmpdacc.org/dacc/hhs/genome/microbiome/wgs/analysis/hmwgsqc/v2/SRS016503.tar.bz2
SRS016541	6788b769d0b62444378462474da9e958	dental	F	1	US	https://downloads.hmpdacc.org/dacc/hhs/genome/microbiome/wgs/analysis/hmwgsqc/v2/SRS016541.tar.bz2
SRS017215	6788b769d0b62444378462474da9f46a	buccal mucosa	M	1	US	https://downloads.hmpdacc.org/dacc/hhs/genome/microbiome/wgs/analysis/hmwgsqc/v1/SRS017215.tar.bz2
SRS017227	6788b769d0b62444378462474da9f46a	dental	M	1	US	https://downloads.hmpdacc.org/dacc/hhs/genome/microbiome/wgs/analysis/hmwgsqc/v1/SRS017227.tar.bz2
SRS017209	6788b769d0b62444378462474da9f46a	dorsum of tongue	M	1	US	https://downloads.hmpdacc.org/dacc/hhs/genome/microbiome/wgs/analysis/hmwgsqc/v2/SRS017209.tar.bz2
SRS017810	6788b769d0b62444378462474da9f907	buccal mucosa	M	1	US	https://downloads.hmpdacc.org/dacc/hhs/genome/microbiome/wgs/analysis/hmwgsqc/v2/SRS017810.tar.bz2
SRS017814	6788b769d0b62444378462474da9f907	dental	M	1	US	https://downloads.hmpdacc.org/dacc/hhs/genome/microbiome/wgs/analysis/hmwgsqc/v2/SRS017814.tar.bz2
SRS075353	6788b769d0b62444378462474da9f907	dental	M	3	US	https://downloads.hmpdacc.org/dacc/hhs/genome/microbiome/wgs/analysis/hmwgsqc/v2/SRS075353.tar.bz2
SRS017808	6788b769d0b62444378462474da9f907	dorsum of tongue	M	1	US	https://downloads.hmpdacc.org/dacc/hhs/genome/microbiome/wgs/analysis/hmwgsqc/v2/SRS017808.tar.bz2
SRS017821	6788b769d0b62444378462474da9f907	stool	M	1	US	https://downloads.hmpdacc.org/dacc/hhs/genome/microbiome/wgs/analysis/hmwgsqc/v1/SRS017821.tar.bz2
SRS058070	6788b769d0b62444378462474da9f907	stool	M	2	US	https://downloads.hmpdacc.org/dacc/hhs/genome/microbiome/wgs/analysis/hmwgsqc/v2/SRS058070.tar.bz2
SRS018359	6788b769d0b62444378462474da9f9e0	buccal mucosa	M	1	US	https://downloads.hmpdacc.org/dacc/hhs/genome/microbiome/wgs/analysis/hmwgsqc/v2/SRS018359.tar.bz2
SRS018394	6788b769d0b62444378462474da9f9e0	dental	M	1	US	https://downloads.hmpdacc.org/dacc/hhs/genome/microbiome/wgs/analysis/hmwgsqc/v2/SRS018394.tar.bz2
SRS018357	6788b769d0b62444378462474da9f9e0	dorsum of tongue	M	1	US	https://downloads.hmpdacc.org/dacc/hhs/genome/microbiome/wgs/analysis/hmwgsqc/v2/SRS018357.tar.bz2
SRS018351	6788b769d0b62444378462474da9f9e0	stool	M	1	US	https://downloads.hmpdacc.org/dacc/hhs/genome/microbiome/wgs/analysis/hmwgsqc/v2/SRS018351.tar.bz2
SRS015895	6788b769d0b62444378462474daa079f	buccal mucosa	M	1	US	https://downloads.hmpdacc.org/dacc/hhs/genome/microbiome/wgs/analysis/hmwgsqc/v1/SRS015895.tar.bz2
SRS015899	6788b769d0b62444378462474daa079f	dental	M	1	US	https://downloads.hmpdacc.org/dacc/hhs/genome/microbiome/wgs/analysis/hmwgsqc/v1/SRS015899.tar.bz2
SRS050628	6788b769d0b62444378462474daa13aa	buccal mucosa	M	1	US	https://downloads.hmpdacc.org/dacc/hhs/genome/microbiome/wgs/analysis/hmwgsqc/v1/SRS050628.tar.bz2
SRS058808	6788b769d0b62444378462474daa13aa	dental	M	1	US	https://downloads.hmpdacc.org/dacc/hhs/genome/microbiome/wgs/analysis/hmwgsqc/v2/SRS058808.tar.bz2
SRS049959	6788b769d0b62444378462474daa13aa	stool	M	1	US	https://downloads.hmpdacc.org/dacc/hhs/genome/microbiome/wgs/analysis/hmwgsqc/v2/SRS049959.tar.bz2
SRS045049	6788b769d0b62444378462474daa1bb0	buccal mucosa	M	1	US	https://downloads.hmpdacc.org/dacc/hhs/genome/microbiome/wgs/analysis/hmwgsqc/v1/SRS045049.tar.bz2
SRS043755	6788b769d0b62444378462474daa1bb0	dental	M	1	US	https://downloads.hmpdacc.org/dacc/hhs/genome/microbiome/wgs/analysis/hmwgsqc/v2/SRS043755.tar.bz2
SRS042643	6788b769d0b62444378462474daa1bb0	dorsum of tongue	M	1	US	https://downloads.hmpdacc.org/dacc/hhs/genome/microbiome/wgs/analysis/hmwgsqc/v1/SRS042643.tar.bz2
SRS050007	6788b769d0b62444378462474daa28eb	buccal mucosa	F	1	US	https://downloads.hmpdacc.org/dacc/hhs/genome/microbiome/wgs/analysis/hmwgsqc/v1/SRS050007.tar.bz2
SRS044366	6788b769d0b62444378462474daa28eb	dental	F	1	US	https://downloads.hmpdacc.org/dacc/hhs/genome/microbiome/wgs/analysis/hmwgsqc/v2/SRS044366.tar.bz2
SRS024087	6788b769d0b62444378462474daa3374	dental	M	1	US	https://downloads.hmpdacc.org/dacc/hhs/genome/microbiome/wgs/analysis/hmwgsqc/v1/SRS024087.tar.bz2
SRS024081	6788b769d0b62444378462474daa3374	dorsum of tongue	M	1	US	https://downloads.hmpdacc.org/dacc/hhs/genome/microbiome/wgs/analysis/hmwgsqc/v2/SRS024081.tar.bz2
SRS017247	6788b769d0b62444378462474daa3374	stool	M	1	US	https://downloads.hmpdacc.org/dacc/hhs/genome/microbiome/wgs/analysis/hmwgsqc/v1/SRS017247.tar.bz2
SRS022532	6788b769d0b62444378462474daa36c2	buccal mucosa	F	1	US	https://downloads.hmpdacc.org/dacc/hhs/genome/microbiome/wgs/analysis/hmwgsqc/v2/SRS022532.tar.bz2
SRS022536	6788b769d0b62444378462474daa36c2	dental	F	1	US	https://downloads.hmpdacc.org/dacc/hhs/genome/microbiome/wgs/analysis/hmwgsqc/v1/SRS022536.tar.bz2
SRS022530	6788b769d0b62444378462474daa36c2	dorsum of tongue	F	1	US	https://downloads.hmpdacc.org/dacc/hhs/genome/microbiome/wgs/analysis/hmwgsqc/v1/SRS022530.tar.bz2
SRS022721	6788b769d0b62444378462474daa3baa	buccal mucosa	F	1	US	https://downloads.hmpdacc.org/dacc/hhs/genome/microbiome/wgs/analysis/hmwgsqc/v2/SRS022721.tar.bz2
SRS022725	6788b769d0b62444378462474daa3baa	dental	F	1	US	https://downloads.hmpdacc.org/dacc/hhs/genome/microbiome/wgs/analysis/hmwgsqc/v1/SRS022725.tar.bz2
SRS022713	6788b769d0b62444378462474daa3baa	stool	F	1	US	https://downloads.hmpdacc.org/dacc/hhs/genome/microbiome/wgs/analysis/hmwgsqc/v1/SRS022713.tar.bz2
SRS012985	6788b769d0b62444378462474daa42a5	buccal mucosa	M	1	US	https://downloads.hmpdacc.org/dacc/hhs/genome/microbiome/wgs/analysis/hmwgsqc/v2/SRS012985.tar.bz2
SRS012989	6788b769d0b62444378462474daa42a5	dental	M	1	US	https://downloads.hmpdacc.org/dacc/hhs/genome/microbiome/wgs/analysis/hmwgsqc/v2/SRS012989.tar.bz2
SRS023591	6788b769d0b62444378462474daa4893	buccal mucosa	F	1	US	https://downloads.hmpdacc.org/dacc/hhs/genome/microbiome/wgs/analysis/hmwgsqc/v1/SRS023591.tar.bz2
SRS023617	6788b769d0b62444378462474daa4893	dorsum of tongue	F	1	US	https://downloads.hmpdacc.org/dacc/hhs/genome/microbiome/wgs/analysis/hmwgsqc/v1/SRS023617.tar.bz2
SRS052061	6788b769d0b62444378462474daa5350	dental	M	1	US	https://downloads.hmpdacc.org/dacc/hhs/genome/microbiome/wgs/analysis/hmwgsqc/v2/SRS052061.tar.bz2
SRS011126	6788b769d0b62444378462474db493eb	dental	M	1	US	https://downloads.hmpdacc.org/dacc/hhs/genome/microbiome/wgs/analysis/hmwgsqc/v1/SRS011126.tar.bz2
SRS013825	6788b769d0b62444378462474db49a82	buccal mucosa	M	1	US	https://downloads.hmpdacc.org/dacc/hhs/genome/microbiome/wgs/analysis/hmwgsqc/v2/SRS013825.tar.bz2
SRS013836	6788b769d0b62444378462474db49a82	dental	M	1	US	https://downloads.hmpdacc.org/dacc/hhs/genome/microbiome/wgs/analysis/hmwgsqc/v1/SRS013836.tar.bz2
SRS013818	6788b769d0b62444378462474db49a82	dorsum of tongue	M	1	US	https://downloads.hmpdacc.org/dacc/hhs/genome/microbiome/wgs/analysis/hmwgsqc/v1/SRS013818.tar.bz2
SRS013945	6788b769d0b62444378462474db49fd5	buccal mucosa	M	1	US	https://downloads.hmpdacc.org/dacc/hhs/genome/microbiome/wgs/analysis/hmwgsqc/v2/SRS013945.tar.bz2
SRS013949	6788b769d0b62444378462474db49fd5	dental	M	2	US	https://downloads.hmpdacc.org/dacc/hhs/genome/microbiome/wgs/analysis/hmwgsqc/v1/SRS013949.tar.bz2
SRS013950	6788b769d0b62444378462474db49fd5	dental	M	3	US	https://downloads.hmpdacc.org/dacc/hhs/genome/microbiome/wgs/analysis/hmwgsqc/v2/SRS013950.tar.bz2
SRS014473	6788b769d0b62444378462474db4a034	dental	F	1	US	https://downloads.hmpdacc.org/dacc/hhs/genome/microbiome/wgs/analysis/hmwgsqc/v1/SRS014473.tar.bz2
SRS014476	6788b769d0b62444378462474db4a034	dental	F	2	US	https://downloads.hmpdacc.org/dacc/hhs/genome/microbiome/wgs/analysis/hmwgsqc/v2/SRS014476.tar.bz2
SRS014477	6788b769d0b62444378462474db4a034	dental	F	3	US	https://downloads.hmpdacc.org/dacc/hhs/genome/microbiome/wgs/analysis/hmwgsqc/v1/SRS014477.tar.bz2
SRS015060	6788b769d0b62444378462474db4a034	dental	F	4	US	https://downloads.hmpdacc.org/dacc/hhs/genome/microbiome/wgs/analysis/hmwgsqc/v2/SRS015060.tar.bz2
SRS015063	6788b769d0b62444378462474db4a034	dental	F	5	US	https://downloads.hmpdacc.org/dacc/hhs/genome/microbiome/wgs/analysis/hmwgsqc/v2/SRS015063.tar.bz2
SRS015064	6788b769d0b62444378462474db4a034	dental	F	6	US	https://downloads.hmpdacc.org/dacc/hhs/genome/microbiome/wgs/analysis/hmwgsqc/v1/SRS015064.tar.bz2
SRS014470	6788b769d0b62444378462474db4a034	dorsum of tongue	F	1	US	https://downloads.hmpdacc.org/dacc/hhs/genome/microbiome/wgs/analysis/hmwgsqc/v2/SRS014470.tar.bz2
SRS014459	6788b769d0b62444378462474db4a034	stool	F	1	US	https://downloads.hmpdacc.org/dacc/hhs/genome/microbiome/wgs/analysis/hmwgsqc/v2/SRS014459.tar.bz2
SRS014686	6788b769d0b62444378462474db4a440	buccal mucosa	M	1	US	https://downloads.hmpdacc.org/dacc/hhs/genome/microbiome/wgs/analysis/hmwgsqc/v2/SRS014686.tar.bz2
SRS014690	6788b769d0b62444378462474db4a440	dental	M	2	US	https://downloads.hmpdacc.org/dacc/hhs/genome/microbiome/wgs/analysis/hmwgsqc/v1/SRS014690.tar.bz2
SRS014684	6788b769d0b62444378462474db4a440	dorsum of tongue	M	1	US	https://downloads.hmpdacc.org/dacc/hhs/genome/microbiome/wgs/analysis/hmwgsqc/v2/SRS014684.tar.bz2
SRS014683	6788b769d0b62444378462474db4a440	stool	M	1	US	https://downloads.hmpdacc.org/dacc/hhs/genome/microbiome/wgs/analysis/hmwgsqc/v2/SRS014683.tar.bz2
SRS015040	6788b769d0b62444378462474db4b0ba	buccal mucosa	F	1	US	https://downloads.hmpdacc.org/dacc/hhs/genome/microbiome/wgs/analysis/hmwgsqc/v2/SRS015040.tar.bz2
SRS015044	6788b769d0b62444378462474db4b0ba	dental	F	1	US	https://downloads.hmpdacc.org/dacc/hhs/genome/microbiome/wgs/analysis/hmwgsqc/v2/SRS015044.tar.bz2
SRS015274	6788b769d0b62444378462474db4bbc9	buccal mucosa	M	1	US	https://downloads.hmpdacc.org/dacc/hhs/genome/microbiome/wgs/analysis/hmwgsqc/v2/SRS015274.tar.bz2
SRS015278	6788b769d0b62444378462474db4bbc9	dental	M	1	US	https://downloads.hmpdacc.org/dacc/hhs/genome/microbiome/wgs/analysis/hmwgsqc/v2/SRS015278.tar.bz2
SRS015272	6788b769d0b62444378462474db4bbc9	dorsum of tongue	M	1	US	https://downloads.hmpdacc.org/dacc/hhs/genome/microbiome/wgs/analysis/hmwgsqc/v1/SRS015272.tar.bz2
SRS015264	6788b769d0b62444378462474db4bbc9	stool	M	1	US	https://downloads.hmpdacc.org/dacc/hhs/genome/microbiome/wgs/analysis/hmwgsqc/v1/SRS015264.tar.bz2
SRS049283	6788b769d0b62444378462474db4cb65	buccal mucosa	M	1	US	https://downloads.hmpdacc.org/dacc/hhs/genome/microbiome/wgs/analysis/hmwgsqc/v1/SRS049283.tar.bz2
SRS015947	6788b769d0b62444378462474db4cb65	dental	M	1	US	https://downloads.hmpdacc.org/dacc/hhs/genome/microbiome/wgs/analysis/hmwgsqc/v1/SRS015947.tar.bz2
SRS016088	6788b769d0b62444378462474db4cdd8	buccal mucosa	F	1	US	https://downloads.hmpdacc.org/dacc/hhs/genome/microbiome/wgs/analysis/hmwgsqc/v2/SRS016088.tar.bz2
SRS016092	6788b769d0b62444378462474db4cdd8	dental	F	1	US	https://downloads.hmpdacc.org/dacc/hhs/genome/microbiome/wgs/analysis/hmwgsqc/v1/SRS016092.tar.bz2
SRS016095	6788b769d0b62444378462474db4cdd8	stool	F	1	US	https://downloads.hmpdacc.org/dacc/hhs/genome/microbiome/wgs/analysis/hmwgsqc/v1/SRS016095.tar.bz2
SRS017013	6788b769d0b62444378462474db4d533	buccal mucosa	M	1	US	https://downloads.hmpdacc.org/dacc/hhs/genome/microbiome/wgs/analysis/hmwgsqc/v1/SRS017013.tar.bz2
SRS017127	6788b769d0b62444378462474db4d9ad	buccal mucosa	M	1	US	https://downloads.hmpdacc.org/dacc/hhs/genome/microbiome/wgs/analysis/hmwgsqc/v2/SRS017127.tar.bz2
SRS017139	6788b769d0b62444378462474db4d9ad	dental	M	1	US	https://downloads.hmpdacc.org/dacc/hhs/genome/microbiome/wgs/analysis/hmwgsqc/v2/SRS017139.tar.bz2
SRS017120	6788b769d0b62444378462474db4d9ad	dorsum of tongue	M	1	US	https://downloads.hmpdacc.org/dacc/hhs/genome/microbiome/wgs/analysis/hmwgsqc/v1/SRS017120.tar.bz2
SRS017441	6788b769d0b62444378462474db4e1be	buccal mucosa	F	1	US	https://downloads.hmpdacc.org/dacc/hhs/genome/microbiome/wgs/analysis/hmwgsqc/v2/SRS017441.tar.bz2
SRS050905	6788b769d0b62444378462474db4e1be	buccal mucosa	F	2	US	https://downloads.hmpdacc.org/dacc/hhs/genome/microbiome/wgs/analysis/hmwgsqc/v2/SRS050905.tar.bz2
SRS078673	6788b769d0b62444378462474db4e1be	buccal mucosa	F	3	US	https://downloads.hmpdacc.org/dacc/hhs/genome/microbiome/wgs/analysis/hmwgsqc/v2/SRS078673.tar.bz2
SRS045015	6788b769d0b62444378462474db4e1be	dental	F	2	US	https://downloads.hmpdacc.org/dacc/hhs/genome/microbiome/wgs/analysis/hmwgsqc/v2/SRS045015.tar.bz2
SRS078677	6788b769d0b62444378462474db4e1be	dental	F	3	US	https://downloads.hmpdacc.org/dacc/hhs/genome/microbiome/wgs/analysis/hmwgsqc/v2/SRS078677.tar.bz2
SRS017439	6788b769d0b62444378462474db4e1be	dorsum of tongue	F	1	US	https://downloads.hmpdacc.org/dacc/hhs/genome/microbiome/wgs/analysis/hmwgsqc/v2/SRS017439.tar.bz2
SRS019587	6788b769d0b62444378462474db4eb8c	buccal mucosa	F	1	US	https://downloads.hmpdacc.org/dacc/hhs/genome/microbiome/wgs/analysis/hmwgsqc/v1/SRS019587.tar.bz2
SRS019591	6788b769d0b62444378462474db4eb8c	dental	F	1	US	https://downloads.hmpdacc.org/dacc/hhs/genome/microbiome/wgs/analysis/hmwgsqc/v1/SRS019591.tar.bz2
SRS020336	6788b769d0b62444378462474db4faa7	buccal mucosa	F	1	US	https://downloads.hmpdacc.org/dacc/hhs/genome/microbiome/wgs/analysis/hmwgsqc/v2/SRS020336.tar.bz2
SRS020340	6788b769d0b62444378462474db4faa7	dental	F	1	US	https://downloads.hmpdacc.org/dacc/hhs/genome/microbiome/wgs/analysis/hmwgsqc/v2/SRS020340.tar.bz2
SRS020334	6788b769d0b62444378462474db4faa7	dorsum of tongue	F	1	US	https://downloads.hmpdacc.org/dacc/hhs/genome/microbiome/wgs/analysis/hmwgsqc/v2/SRS020334.tar.bz2
SRS024017	6788b769d0b62444378462474db505cb	buccal mucosa	F	1	US	https://downloads.hmpdacc.org/dacc/hhs/genome/microbiome/wgs/analysis/hmwgsqc/v2/SRS024017.tar.bz2
SRS024021	6788b769d0b62444378462474db505cb	dental	F	1	US	https://downloads.hmpdacc.org/dacc/hhs/genome/microbiome/wgs/analysis/hmwgsqc/v1/SRS024021.tar.bz2
SRS024015	6788b769d0b62444378462474db505cb	dorsum of tongue	F	1	US	https://downloads.hmpdacc.org/dacc/hhs/genome/microbiome/wgs/analysis/hmwgsqc/v1/SRS024015.tar.bz2
SRS018157	6788b769d0b62444378462474db50f19	dental	M	1	US	https://downloads.hmpdacc.org/dacc/hhs/genome/microbiome/wgs/analysis/hmwgsqc/v1/SRS018157.tar.bz2
SRS022145	6788b769d0b62444378462474db51246	buccal mucosa	F	1	US	https://downloads.hmpdacc.org/dacc/hhs/genome/microbiome/wgs/analysis/hmwgsqc/v2/SRS022145.tar.bz2
SRS051116	6788b769d0b62444378462474db51246	buccal mucosa	F	2	US	https://downloads.hmpdacc.org/dacc/hhs/genome/microbiome/wgs/analysis/hmwgsqc/v2/SRS051116.tar.bz2
SRS101441	6788b769d0b62444378462474db51246	buccal mucosa	F	3	US	https://downloads.hmpdacc.org/dacc/hhs/genome/microbiome/wgs/analysis/hmwgsqc/v2/SRS101441.tar.bz2
SRS022149	6788b769d0b62444378462474db51246	dental	F	1	US	https://downloads.hmpdacc.org/dacc/hhs/genome/microbiome/wgs/analysis/hmwgsqc/v2/SRS022149.tar.bz2
SRS101445	6788b769d0b62444378462474db51246	dental	F	3	US	https://downloads.hmpdacc.org/dacc/hhs/genome/microbiome/wgs/analysis/hmwgsqc/v2/SRS101445.tar.bz2
SRS022143	6788b769d0b62444378462474db51246	dorsum of tongue	F	1	US	https://downloads.hmpdacc.org/dacc/hhs/genome/microbiome/wgs/analysis/hmwgsqc/v1/SRS022143.tar.bz2
SRS048791	6788b769d0b62444378462474db51246	dorsum of tongue	F	2	US	https://downloads.hmpdacc.org/dacc/hhs/genome/microbiome/wgs/analysis/hmwgsqc/v1/SRS048791.tar.bz2
SRS101439	6788b769d0b62444378462474db51246	dorsum of tongue	F	3	US	https://downloads.hmpdacc.org/dacc/hhs/genome/microbiome/wgs/analysis/hmwgsqc/v2/SRS101439.tar.bz2
SRS101433	6788b769d0b62444378462474db51246	stool	F	3	US	https://downloads.hmpdacc.org/dacc/hhs/genome/microbiome/wgs/analysis/hmwgsqc/v2/SRS101433.tar.bz2
SRS016039	6788b769d0b62444378462474dbcafd2	buccal mucosa	M	1	US	https://downloads.hmpdacc.org/dacc/hhs/genome/microbiome/wgs/analysis/hmwgsqc/v2/SRS016039.tar.bz2
SRS016043	6788b769d0b62444378462474dbcafd2	dental	M	1	US	https://downloads.hmpdacc.org/dacc/hhs/genome/microbiome/wgs/analysis/hmwgsqc/v1/SRS016043.tar.bz2
SRS016037	6788b769d0b62444378462474dbcafd2	dorsum of tongue	M	1	US	https://downloads.hmpdacc.org/dacc/hhs/genome/microbiome/wgs/analysis/hmwgsqc/v1/SRS016037.tar.bz2
SRS016297	6788b769d0b62444378462474dbcbc1d	buccal mucosa	M	1	US	https://downloads.hmpdacc.org/dacc/hhs/genome/microbiome/wgs/analysis/hmwgsqc/v2/SRS016297.tar.bz2
SRS016331	6788b769d0b62444378462474dbcbc1d	dental	M	1	US	https://downloads.hmpdacc.org/dacc/hhs/genome/microbiome/wgs/analysis/hmwgsqc/v1/SRS016331.tar.bz2
SRS016319	6788b769d0b62444378462474dbcbc1d	dorsum of tongue	M	1	US	https://downloads.hmpdacc.org/dacc/hhs/genome/microbiome/wgs/analysis/hmwgsqc/v1/SRS016319.tar.bz2
SRS016600	6788b769d0b62444378462474dbcbf3b	buccal mucosa	F	1	US	https://downloads.hmpdacc.org/dacc/hhs/genome/microbiome/wgs/analysis/hmwgsqc/v1/SRS016600.tar.bz2
SRS016575	6788b769d0b62444378462474dbcbf3b	dental	F	1	US	https://downloads.hmpdacc.org/dacc/hhs/genome/microbiome/wgs/analysis/hmwgsqc/v2/SRS016575.tar.bz2
SRS018329	6788b769d0b62444378462474dbcc68b	buccal mucosa	M	1	US	https://downloads.hmpdacc.org/dacc/hhs/genome/microbiome/wgs/analysis/hmwgsqc/v2/SRS018329.tar.bz2
SRS018337	6788b769d0b62444378462474dbcc68b	dental	M	1	US	https://downloads.hmpdacc.org/dacc/hhs/genome/microbiome/wgs/analysis/hmwgsqc/v1/SRS018337.tar.bz2
SRS018774	6788b769d0b62444378462474dbcc9bf	buccal mucosa	M	1	US	https://downloads.hmpdacc.org/dacc/hhs/genome/microbiome/wgs/analysis/hmwgsqc/v2/SRS018774.tar.bz2
SRS018778	6788b769d0b62444378462474dbcc9bf	dental	M	1	US	https://downloads.hmpdacc.org/dacc/hhs/genome/microbiome/wgs/analysis/hmwgsqc/v1/SRS018778.tar.bz2
SRS018817	6788b769d0b62444378462474dbcc9bf	stool	M	1	US	https://downloads.hmpdacc.org/dacc/hhs/genome/microbiome/wgs/analysis/hmwgsqc/v2/SRS018817.tar.bz2
SRS019221	6788b769d0b62444378462474dbccddb	buccal mucosa	F	1	US	https://downloads.hmpdacc.org/dacc/hhs/genome/microbiome/wgs/analysis/hmwgsqc/v2/SRS019221.tar.bz2
SRS019225	6788b769d0b62444378462474dbccddb	dental	F	1	US	https://downloads.hmpdacc.org/dacc/hhs/genome/microbiome/wgs/analysis/hmwgsqc/v1/SRS019225.tar.bz2
SRS019219	6788b769d0b62444378462474dbccddb	dorsum of tongue	F	1	US	https://downloads.hmpdacc.org/dacc/hhs/genome/microbiome/wgs/analysis/hmwgsqc/v1/SRS019219.tar.bz2
SRS020222	6788b769d0b62444378462474dbccfa7	buccal mucosa	M	1	US	https://downloads.hmpdacc.org/dacc/hhs/genome/microbiome/wgs/analysis/hmwgsqc/v1/SRS020222.tar.bz2
SRS020226	6788b769d0b62444378462474dbccfa7	dental	M	1	US	https://downloads.hmpdacc.org/dacc/hhs/genome/microbiome/wgs/analysis/hmwgsqc/v2/SRS020226.tar.bz2
SRS020220	6788b769d0b62444378462474dbccfa7	dorsum of tongue	M	1	US	https://downloads.hmpdacc.org/dacc/hhs/genome/microbiome/wgs/analysis/hmwgsqc/v1/SRS020220.tar.bz2
SRS020233	6788b769d0b62444378462474dbccfa7	stool	M	1	US	https://downloads.hmpdacc.org/dacc/hhs/genome/microbiome/wgs/analysis/hmwgsqc/v1/SRS020233.tar.bz2
SRS020862	6788b769d0b62444378462474dbcd792	dental	M	1	US	https://downloads.hmpdacc.org/dacc/hhs/genome/microbiome/wgs/analysis/hmwgsqc/v1/SRS020862.tar.bz2
SRS020856	6788b769d0b62444378462474dbcd792	dorsum of tongue	M	1	US	https://downloads.hmpdacc.org/dacc/hhs/genome/microbiome/wgs/analysis/hmwgsqc/v1/SRS020856.tar.bz2
SRS024377	6788b769d0b62444378462474dbcdc39	buccal mucosa	F	1	US	https://downloads.hmpdacc.org/dacc/hhs/genome/microbiome/wgs/analysis/hmwgsqc/v1/SRS024377.tar.bz2
SRS024381	6788b769d0b62444378462474dbcdc39	dental	F	1	US	https://downloads.hmpdacc.org/dacc/hhs/genome/microbiome/wgs/analysis/hmwgsqc/v1/SRS024381.tar.bz2
SRS024375	6788b769d0b62444378462474dbcdc39	dorsum of tongue	F	1	US	https://downloads.hmpdacc.org/dacc/hhs/genome/microbiome/wgs/analysis/hmwgsqc/v1/SRS024375.tar.bz2
SRS058186	6788b769d0b62444378462474dbcde09	buccal mucosa	F	1	US	https://downloads.hmpdacc.org/dacc/hhs/genome/microbiome/wgs/analysis/hmwgsqc/v1/SRS058186.tar.bz2
SRS053854	6788b769d0b62444378462474dbcde09	dorsum of tongue	F	1	US	https://downloads.hmpdacc.org/dacc/hhs/genome/microbiome/wgs/analysis/hmwgsqc/v1/SRS053854.tar.bz2
SRS045254	6788b769d0b62444378462474dbce565	buccal mucosa	M	1	US	https://downloads.hmpdacc.org/dacc/hhs/genome/microbiome/wgs/analysis/hmwgsqc/v2/SRS045254.tar.bz2
SRS051244	6788b769d0b62444378462474dbce565	dental	M	1	US	https://downloads.hmpdacc.org/dacc/hhs/genome/microbiome/wgs/analysis/hmwgsqc/v1/SRS051244.tar.bz2
SRS057539	6788b769d0b62444378462474dbce565	dorsum of tongue	M	1	US	https://downloads.hmpdacc.org/dacc/hhs/genome/microbiome/wgs/analysis/hmwgsqc/v2/SRS057539.tar.bz2
SRS055118	6788b769d0b62444378462474dbcf1c0	buccal mucosa	F	1	US	https://downloads.hmpdacc.org/dacc/hhs/genome/microbiome/wgs/analysis/hmwgsqc/v1/SRS055118.tar.bz2
SRS052876	6788b769d0b62444378462474dbcf1c0	dental	F	1	US	https://downloads.hmpdacc.org/dacc/hhs/genome/microbiome/wgs/analysis/hmwgsqc/v2/SRS052876.tar.bz2
SRS047824	6788b769d0b62444378462474dbcf1c0	dorsum of tongue	F	1	US	https://downloads.hmpdacc.org/dacc/hhs/genome/microbiome/wgs/analysis/hmwgsqc/v2/SRS047824.tar.bz2
SRS045262	6788b769d0b62444378462474dbcfdfc	buccal mucosa	F	1	US	https://downloads.hmpdacc.org/dacc/hhs/genome/microbiome/wgs/analysis/hmwgsqc/v2/SRS045262.tar.bz2
SRS051941	6788b769d0b62444378462474dbcfdfc	dental	F	1	US	https://downloads.hmpdacc.org/dacc/hhs/genome/microbiome/wgs/analysis/hmwgsqc/v2/SRS051941.tar.bz2
SRS054687	6788b769d0b62444378462474dbcfdfc	dorsum of tongue	F	1	US	https://downloads.hmpdacc.org/dacc/hhs/genome/microbiome/wgs/analysis/hmwgsqc/v1/SRS054687.tar.bz2
SRS052697	6788b769d0b62444378462474dbcfdfc	stool	F	1	US	https://downloads.hmpdacc.org/dacc/hhs/genome/microbiome/wgs/analysis/hmwgsqc/v2/SRS052697.tar.bz2
SRS014126	6788b769d0b62444378462474dbd0552	buccal mucosa	F	1	US	https://downloads.hmpdacc.org/dacc/hhs/genome/microbiome/wgs/analysis/hmwgsqc/v2/SRS014126.tar.bz2
SRS015540	6788b769d0b62444378462474dbd1240	buccal mucosa	M	1	US	https://downloads.hmpdacc.org/dacc/hhs/genome/microbiome/wgs/analysis/hmwgsqc/v2/SRS015540.tar.bz2
SRS015574	6788b769d0b62444378462474dbd1240	dental	M	1	US	https://downloads.hmpdacc.org/dacc/hhs/genome/microbiome/wgs/analysis/hmwgsqc/v2/SRS015574.tar.bz2
SRS042457	6788b769d0b62444378462474dbd147c	buccal mucosa	M	1	US	https://downloads.hmpdacc.org/dacc/hhs/genome/microbiome/wgs/analysis/hmwgsqc/v1/SRS042457.tar.bz2
SRS045313	6788b769d0b62444378462474dbd147c	dental	M	1	US	https://downloads.hmpdacc.org/dacc/hhs/genome/microbiome/wgs/analysis/hmwgsqc/v1/SRS045313.tar.bz2
SRS011144	6788b769d0b62444378462474dc5ea30	buccal mucosa	M	1	US	https://downloads.hmpdacc.org/dacc/hhs/genome/microbiome/wgs/analysis/hmwgsqc/v2/SRS011144.tar.bz2
SRS011152	6788b769d0b62444378462474dc5ea30	dental	M	1	US	https://downloads.hmpdacc.org/dacc/hhs/genome/microbiome/wgs/analysis/hmwgsqc/v1/SRS011152.tar.bz2
SRS011134	6788b769d0b62444378462474dc5ea30	stool	M	1	US	https://downloads.hmpdacc.org/dacc/hhs/genome/microbiome/wgs/analysis/hmwgsqc/v1/SRS011134.tar.bz2
SRS023987	6788b769d0b62444378462474dc5f656	buccal mucosa	M	1	US	https://downloads.hmpdacc.org/dacc/hhs/genome/microbiome/wgs/analysis/hmwgsqc/v1/SRS023987.tar.bz2
SRS013170	6788b769d0b62444378462474dc5f656	dental	M	1	US	https://downloads.hmpdacc.org/dacc/hhs/genome/microbiome/wgs/analysis/hmwgsqc/v1/SRS013170.tar.bz2
SRS013164	6788b769d0b62444378462474dc5f656	dorsum of tongue	M	1	US	https://downloads.hmpdacc.org/dacc/hhs/genome/microbiome/wgs/analysis/hmwgsqc/v2/SRS013164.tar.bz2
SRS011310	6788b769d0b62444378462474dc5f751	buccal mucosa	F	1	US	https://downloads.hmpdacc.org/dacc/hhs/genome/microbiome/wgs/analysis/hmwgsqc/v1/SRS011310.tar.bz2
SRS024281	6788b769d0b62444378462474dc5f751	buccal mucosa	F	2	US	https://downloads.hmpdacc.org/dacc/hhs/genome/microbiome/wgs/analysis/hmwgsqc/v1/SRS024281.tar.bz2
SRS078250	6788b769d0b62444378462474dc5f751	buccal mucosa	F	3	US	https://downloads.hmpdacc.org/dacc/hhs/genome/microbiome/wgs/analysis/hmwgsqc/v2/SRS078250.tar.bz2
SRS011343	6788b769d0b62444378462474dc5f751	dental	F	1	US	https://downloads.hmpdacc.org/dacc/hhs/genome/microbiome/wgs/analysis/hmwgsqc/v2/SRS011343.tar.bz2
SRS024289	6788b769d0b62444378462474dc5f751	dental	F	2	US	https://downloads.hmpdacc.org/dacc/hhs/genome/microbiome/wgs/analysis/hmwgsqc/v2/SRS024289.tar.bz2
SRS011306	6788b769d0b62444378462474dc5f751	dorsum of tongue	F	1	US	https://downloads.hmpdacc.org/dacc/hhs/genome/microbiome/wgs/analysis/hmwgsqc/v2/SRS011306.tar.bz2
SRS024265	6788b769d0b62444378462474dc5f751	stool	F	2	US	https://downloads.hmpdacc.org/dacc/hhs/genome/microbiome/wgs/analysis/hmwgsqc/v2/SRS024265.tar.bz2
SRS056892	6788b769d0b62444378462474dc5fc9b	buccal mucosa	F	1	US	https://downloads.hmpdacc.org/dacc/hhs/genome/microbiome/wgs/analysis/hmwgsqc/v2/SRS056892.tar.bz2
SRS015215	6788b769d0b62444378462474dc5fc9b	dental	F	1	US	https://downloads.hmpdacc.org/dacc/hhs/genome/microbiome/wgs/analysis/hmwgsqc/v2/SRS015215.tar.bz2
SRS015209	6788b769d0b62444378462474dc5fc9b	dorsum of tongue	F	1	US	https://downloads.hmpdacc.org/dacc/hhs/genome/microbiome/wgs/analysis/hmwgsqc/v2/SRS015209.tar.bz2
SRS054653	6788b769d0b62444378462474dc602b6	dental	F	1	US	https://downloads.hmpdacc.org/dacc/hhs/genome/microbiome/wgs/analysis/hmwgsqc/v1/SRS054653.tar.bz2
SRS050029	6788b769d0b62444378462474dc6121b	buccal mucosa	F	1	US	https://downloads.hmpdacc.org/dacc/hhs/genome/microbiome/wgs/analysis/hmwgsqc/v2/SRS050029.tar.bz2
SRS052604	6788b769d0b62444378462474dc6121b	dental	F	1	US	https://downloads.hmpdacc.org/dacc/hhs/genome/microbiome/wgs/analysis/hmwgsqc/v1/SRS052604.tar.bz2
SRS052227	6788b769d0b62444378462474dc6121b	dorsum of tongue	F	1	US	https://downloads.hmpdacc.org/dacc/hhs/genome/microbiome/wgs/analysis/hmwgsqc/v2/SRS052227.tar.bz2
SRS063272	6788b769d0b62444378462474dc6169c	buccal mucosa	F	1	US	https://downloads.hmpdacc.org/dacc/hhs/genome/microbiome/wgs/analysis/hmwgsqc/v1/SRS063272.tar.bz2
SRS064449	6788b769d0b62444378462474dc6169c	dental	F	1	US	https://downloads.hmpdacc.org/dacc/hhs/genome/microbiome/wgs/analysis/hmwgsqc/v1/SRS064449.tar.bz2
SRS064774	6788b769d0b62444378462474dc6169c	dorsum of tongue	F	1	US	https://downloads.hmpdacc.org/dacc/hhs/genome/microbiome/wgs/analysis/hmwgsqc/v2/SRS064774.tar.bz2
SRS015374	6788b769d0b62444378462474dc625a8	buccal mucosa	F	1	US	https://downloads.hmpdacc.org/dacc/hhs/genome/microbiome/wgs/analysis/hmwgsqc/v1/SRS015374.tar.bz2
SRS015378	6788b769d0b62444378462474dc625a8	dental	F	1	US	https://downloads.hmpdacc.org/dacc/hhs/genome/microbiome/wgs/analysis/hmwgsqc/v1/SRS015378.tar.bz2
SRS013711	6788b769d0b62444378462474dc63594	buccal mucosa	M	1	US	https://downloads.hmpdacc.org/dacc/hhs/genome/microbiome/wgs/analysis/hmwgsqc/v1/SRS013711.tar.bz2
SRS013723	6788b769d0b62444378462474dc63594	dental	M	1	US	https://downloads.hmpdacc.org/dacc/hhs/genome/microbiome/wgs/analysis/hmwgsqc/v1/SRS013723.tar.bz2
SRS013705	6788b769d0b62444378462474dc63594	dorsum of tongue	M	1	US	https://downloads.hmpdacc.org/dacc/hhs/genome/microbiome/wgs/analysis/hmwgsqc/v1/SRS013705.tar.bz2
SRS016349	6788b769d0b62444378462474dc64204	buccal mucosa	M	1	US	https://downloads.hmpdacc.org/dacc/hhs/genome/microbiome/wgs/analysis/hmwgsqc/v2/SRS016349.tar.bz2
SRS016360	6788b769d0b62444378462474dc64204	dental	M	1	US	https://downloads.hmpdacc.org/dacc/hhs/genome/microbiome/wgs/analysis/hmwgsqc/v1/SRS016360.tar.bz2
SRS016342	6788b769d0b62444378462474dc64204	dorsum of tongue	M	1	US	https://downloads.hmpdacc.org/dacc/hhs/genome/microbiome/wgs/analysis/hmwgsqc/v2/SRS016342.tar.bz2
SRS017080	6788b769d0b62444378462474dc6516e	buccal mucosa	M	1	US	https://downloads.hmpdacc.org/dacc/hhs/genome/microbiome/wgs/analysis/hmwgsqc/v1/SRS017080.tar.bz2
SRS017088	6788b769d0b62444378462474dc6516e	dental	M	1	US	https://downloads.hmpdacc.org/dacc/hhs/genome/microbiome/wgs/analysis/hmwgsqc/v1/SRS017088.tar.bz2
SRS017076	6788b769d0b62444378462474dc6516e	dorsum of tongue	M	1	US	https://downloads.hmpdacc.org/dacc/hhs/genome/microbiome/wgs/analysis/hmwgsqc/v2/SRS017076.tar.bz2
SRS016954	6788b769d0b62444378462474dc6516e	stool	M	1	US	https://downloads.hmpdacc.org/dacc/hhs/genome/microbiome/wgs/analysis/hmwgsqc/v1/SRS016954.tar.bz2
SRS023354	6788b769d0b62444378462474dc65268	buccal mucosa	F	1	US	https://downloads.hmpdacc.org/dacc/hhs/genome/microbiome/wgs/analysis/hmwgsqc/v1/SRS023354.tar.bz2
SRS023358	6788b769d0b62444378462474dc65268	dental	F	1	US	https://downloads.hmpdacc.org/dacc/hhs/genome/microbiome/wgs/analysis/hmwgsqc/v1/SRS023358.tar.bz2
SRS023352	6788b769d0b62444378462474dc65268	dorsum of tongue	F	1	US	https://downloads.hmpdacc.org/dacc/hhs/genome/microbiome/wgs/analysis/hmwgsqc/v1/SRS023352.tar.bz2
SRS013239	6788b769d0b62444378462474dc6667d	buccal mucosa	M	1	US	https://downloads.hmpdacc.org/dacc/hhs/genome/microbiome/wgs/analysis/hmwgsqc/v2/SRS013239.tar.bz2
SRS013252	6788b769d0b62444378462474dc6667d	dental	M	1	US	https://downloads.hmpdacc.org/dacc/hhs/genome/microbiome/wgs/analysis/hmwgsqc/v2/SRS013252.tar.bz2
SRS013234	6788b769d0b62444378462474dc6667d	dorsum of tongue	M	1	US	https://downloads.hmpdacc.org/dacc/hhs/genome/microbiome/wgs/analysis/hmwgsqc/v1/SRS013234.tar.bz2
SRS015646	6788b769d0b62444378462474dc6724b	buccal mucosa	M	1	US	https://downloads.hmpdacc.org/dacc/hhs/genome/microbiome/wgs/analysis/hmwgsqc/v1/SRS015646.tar.bz2
SRS015650	6788b769d0b62444378462474dc6724b	dental	M	1	US	https://downloads.hmpdacc.org/dacc/hhs/genome/microbiome/wgs/analysis/hmwgsqc/v2/SRS015650.tar.bz2
SRS015644	6788b769d0b62444378462474dc6724b	dorsum of tongue	M	1	US	https://downloads.hmpdacc.org/dacc/hhs/genome/microbiome/wgs/analysis/hmwgsqc/v2/SRS015644.tar.bz2
SRS016742	6788b769d0b62444378462474dc681cd	buccal mucosa	M	1	US	https://downloads.hmpdacc.org/dacc/hhs/genome/microbiome/wgs/analysis/hmwgsqc/v2/SRS016742.tar.bz2
SRS049988	6788b769d0b62444378462474dc681cd	buccal mucosa	M	2	US	https://downloads.hmpdacc.org/dacc/hhs/genome/microbiome/wgs/analysis/hmwgsqc/v2/SRS049988.tar.bz2
SRS074678	6788b769d0b62444378462474dc681cd	buccal mucosa	M	3	US	https://downloads.hmpdacc.org/dacc/hhs/genome/microbiome/wgs/analysis/hmwgsqc/v2/SRS074678.tar.bz2
SRS016746	6788b769d0b62444378462474dc681cd	dental	M	1	US	https://downloads.hmpdacc.org/dacc/hhs/genome/microbiome/wgs/analysis/hmwgsqc/v1/SRS016746.tar.bz2
SRS016740	6788b769d0b62444378462474dc681cd	dorsum of tongue	M	1	US	https://downloads.hmpdacc.org/dacc/hhs/genome/microbiome/wgs/analysis/hmwgsqc/v2/SRS016740.tar.bz2
SRS018569	6788b769d0b62444378462474dc68b7d	buccal mucosa	M	1	US	https://downloads.hmpdacc.org/dacc/hhs/genome/microbiome/wgs/analysis/hmwgsqc/v1/SRS018569.tar.bz2
SRS018591	6788b769d0b62444378462474dc68b7d	dorsum of tongue	M	1	US	https://downloads.hmpdacc.org/dacc/hhs/genome/microbiome/wgs/analysis/hmwgsqc/v2/SRS018591.tar.bz2
SRS019329	6788b769d0b62444378462474dc69197	buccal mucosa	F	1	US	https://downloads.hmpdacc.org/dacc/hhs/genome/microbiome/wgs/analysis/hmwgsqc/v1/SRS019329.tar.bz2
SRS019333	6788b769d0b62444378462474dc69197	dental	F	1	US	https://downloads.hmpdacc.org/dacc/hhs/genome/microbiome/wgs/analysis/hmwgsqc/v2/SRS019333.tar.bz2
SRS019327	6788b769d0b62444378462474dc69197	dorsum of tongue	F	1	US	https://downloads.hmpdacc.org/dacc/hhs/genome/microbiome/wgs/analysis/hmwgsqc/v2/SRS019327.tar.bz2
SRS019872	6788b769d0b62444378462474dc6998e	buccal mucosa	M	1	US	https://downloads.hmpdacc.org/dacc/hhs/genome/microbiome/wgs/analysis/hmwgsqc/v1/SRS019872.tar.bz2
SRS019906	6788b769d0b62444378462474dc6998e	dental	M	1	US	https://downloads.hmpdacc.org/dacc/hhs/genome/microbiome/wgs/analysis/hmwgsqc/v2/SRS019906.tar.bz2
SRS019894	6788b769d0b62444378462474dc6998e	dorsum of tongue	M	1	US	https://downloads.hmpdacc.org/dacc/hhs/genome/microbiome/wgs/analysis/hmwgsqc/v2/SRS019894.tar.bz2
